# Female-dominated disciplines have lower evaluated research quality and funding success rates, for men and women

**DOI:** 10.1101/2024.03.14.585000

**Authors:** Alex James, Franca Buelow, Liam Gibson, Ann Brower

## Abstract

We use data from 30 countries and find that the more women in a discipline, the lower quality the research in that discipline is evaluated to be and the lower the funding success rate is. This affects men and women, and is robust to age, number of research outputs, and bibliometric measures where such data are available. Our work builds on others’ findings that women’s work is valued less, regardless of who performs that work.
