## Supplementary material for "Female-dominated disciplines have lower evaluated research quality and funding success rates, for men and women": DataCIHR

### Sheet: Sheet1
Field	Gender	Grant	Time	Applicants	Succesful	pMale
Bio	Female	Trad	Before	2481	416	0.769193
Clin	Female	Trad	Before	1412	208	0.585534
HS	Female	Trad	Before	1268	202	0.405903
PH	Female	Trad	Before	1165	165	0.447041
Bio	Male	Trad	Before	8066	1464	0.769193
Clin	Male	Trad	Before	2030	331	0.585534
HS	Male	Trad	Before	858	126	0.405903
PH	Male	Trad	Before	925	138	0.447041
Bio	Female	Project	After	529	60	0.769193
Clin	Female	Project	After	281	34	0.585534
HS	Female	Project	After	157	17	0.405903
PH	Female	Project	After	152	23	0.447041
Bio	Male	Project	After	1876	274	0.769193
Clin	Male	Project	After	356	37	0.585534
HS	Male	Project	After	111	16	0.405903
PH	Male	Project	After	126	7	0.447041
Bio	Female	Foundation	After	258	29	0.769193
Clin	Female	Foundation	After	165	12	0.585534
HS	Female	Foundation	After	125	13	0.405903
PH	Female	Foundation	After	150	19	0.447041
Bio	Male	Foundation	After	949	144	0.769193
Clin	Male	Foundation	After	253	20	0.585534
HS	Male	Foundation	After	90	16	0.405903
PH	Male	Foundation	After	135	19	0.447041

### Sheet: Sheet2
Bio	Female	All	3268	505	0.769193		14159
Clin	Female	All	1868	254	0.585534		4507
HS	Female	All	1550	232	0.405903		2609
PH	Female	All	1467	198	0.447041		2653
Bio	Male	All	10891	1882	0.769193		10891
Clin	Male	All	2639	388	0.585534		2639
HS	Male	All	1059	158	0.405903		1059
PH	Male	All	1186	164	0.447041		1186
