## Supplementary material for "Female-dominated disciplines have lower evaluated research quality and funding success rates, for men and women": DataEIGE

### Sheet: Sheet1
Country	Field	Gender	Applications	Success	Total	pMaleA	pMale
AT Austria	Agricultural sciences	Male	20	5	41	0.487805	0.432
AT Austria	Agricultural sciences	Female	21	6	41	0.487805	0.432
BG Bulgaria	Agricultural sciences	Male	45	22	81	0.555556	0.564
BG Bulgaria	Agricultural sciences	Female	36	17	81	0.555556	0.564
CH Switzerland	Agricultural sciences	Male	8	2	11	0.727273	NA
CH Switzerland	Agricultural sciences	Female	3	0	11	0.727273	NA
CY Cypres	Agricultural sciences	Male	13	0	13	1	0.682
DK Denmark	Agricultural sciences	Male	46	9	87	0.528736	0.443
DK Denmark	Agricultural sciences	Female	41	15	87	0.528736	0.443
EE Estonia	Agricultural sciences	Male	12	1	23	0.521739	NA
EE Estonia	Agricultural sciences	Female	11	2	23	0.521739	NA
ES Spain	Agricultural sciences	Male	726	247	1668	0.435252	0.573
ES Spain	Agricultural sciences	Female	942	273	1668	0.435252	0.573
FI Finland	Agricultural sciences	Male	27	6	45	0.6	0.39
FI Finland	Agricultural sciences	Female	18	4	45	0.6	0.39
HU Hungary	Agricultural sciences	Male	77	17	116	0.663793	0.601
HU Hungary	Agricultural sciences	Female	39	9	116	0.663793	0.601
IS Iceland	Agricultural sciences	Male	1	0	1	1	NA
IT Italy	Agricultural sciences	Male	217	27	305	0.711475	0.551
IT Italy	Agricultural sciences	Female	88	3	305	0.711475	0.551
LV Latvia	Agricultural sciences	Male	17	2	36	0.472222	0.32
LV Latvia	Agricultural sciences	Female	19	3	36	0.472222	0.32
MT Malta	Agricultural sciences	Male	8	1	8	1	0.75
NO Norway	Agricultural sciences	Male	143	58	251	0.569721	0.433
NO Norway	Agricultural sciences	Female	108	41	251	0.569721	0.433
PL Poland	Agricultural sciences	Male	241	62	789	0.30545	0.496
PL Poland	Agricultural sciences	Female	548	125	789	0.30545	0.496
PT Portugal	Agricultural sciences	Male	114	43	342	0.333333	0.429
PT Portugal	Agricultural sciences	Female	228	84	342	0.333333	0.429
RO Romania	Agricultural sciences	Male	86	31	304	0.282895	0.489
RO Romania	Agricultural sciences	Female	218	96	304	0.282895	0.489
SE Sweden	Agricultural sciences	Male	191	32	343	0.556851	0.508
SE Sweden	Agricultural sciences	Female	152	41	343	0.556851	0.508
SI Slovania	Agricultural sciences	Male	33	12	63	0.52381	NA
SI Slovania	Agricultural sciences	Female	30	10	63	0.52381	NA
SK Slovakia	Agricultural sciences	Male	292	77	450	0.648889	0.488
SK Slovakia	Agricultural sciences	Female	158	32	450	0.648889	0.488
TR Tuerkiye	Agricultural sciences	Male	957	146	1517	0.63085	0.669
TR Tuerkiye	Agricultural sciences	Female	560	87	1517	0.63085	0.669
AT Austria	Engineering and technology	Male	139	28	186	0.747312	0.735
AT Austria	Engineering and technology	Female	47	13	186	0.747312	0.735
BE Belgium	Engineering and technology	Male	65	3076	73	0.890411	0.76
BE Belgium	Engineering and technology	Female	8	3	73	0.890411	0.76
BG Bulgaria	Engineering and technology	Male	139	27	180	0.772222	0.548
BG Bulgaria	Engineering and technology	Female	41	17	180	0.772222	0.548
CH Switzerland	Engineering and technology	Male	618	325	721	0.857143	NA
CH Switzerland	Engineering and technology	Female	103	37	721	0.857143	NA
CY Cypres	Engineering and technology	Male	112	7	131	0.854962	0.672
CY Cypres	Engineering and technology	Female	19	1	131	0.854962	0.672
DE Germany	Engineering and technology	Male	2243	703	2612	0.858729	0.793
DE Germany	Engineering and technology	Female	369	118	2612	0.858729	0.793
DK Denmark	Engineering and technology	Male	249	54	319	0.780564	0.737
DK Denmark	Engineering and technology	Female	70	18	319	0.780564	0.737
EE Estonia	Engineering and technology	Male	51	7	60	0.85	0.741
EE Estonia	Engineering and technology	Female	9	1	60	0.85	0.741
ES Spain	Engineering and technology	Male	2391	872	3356	0.712455	0.604
ES Spain	Engineering and technology	Female	965	298	3356	0.712455	0.604
FI Finland	Engineering and technology	Male	315	49	402	0.783582	0.705
FI Finland	Engineering and technology	Female	87	14	402	0.783582	0.705
HU Hungary	Engineering and technology	Male	73	12	81	0.901235	0.779
HU Hungary	Engineering and technology	Female	8	3	81	0.901235	0.779
IL Israel	Engineering and technology	Male	133	41	156	0.852564	NA
IL Israel	Engineering and technology	Female	23	0	156	0.852564	NA
IS Iceland	Engineering and technology	Male	11	7	14	0.785714	NA
IS Iceland	Engineering and technology	Female	3	3	14	0.785714	NA
IT Italy	Engineering and technology	Male	548	78	644	0.850932	0.719
IT Italy	Engineering and technology	Female	96	7	644	0.850932	0.719
LU Luxembourgh	Engineering and technology	Male	22	9	25	0.88	0.827
LU Luxembourgh	Engineering and technology	Female	3	1	25	0.88	0.827
LV Latvia	Engineering and technology	Male	72	4	113	0.637168	0.594
LV Latvia	Engineering and technology	Female	41	7	113	0.637168	0.594
MT Malta	Engineering and technology	Male	13	5	13	1	0.814
NL Netherlands	Engineering and technology	Male	489	179	619	0.789984	0.7
NL Netherlands	Engineering and technology	Female	130	37	619	0.789984	0.7
NO Norway	Engineering and technology	Male	1373	539	1827	0.751505	0.726
NO Norway	Engineering and technology	Female	454	192	1827	0.751505	0.726
PL Poland	Engineering and technology	Male	1042	200	1480	0.704054	0.654
PL Poland	Engineering and technology	Female	438	75	1480	0.704054	0.654
PT Portugal	Engineering and technology	Male	705	300	1150	0.613043	0.675
PT Portugal	Engineering and technology	Female	445	199	1150	0.613043	0.675
RO Romania	Engineering and technology	Male	309	92	553	0.55877	0.572
RO Romania	Engineering and technology	Female	244	83	553	0.55877	0.572
SE Sweden	Engineering and technology	Male	533	92	716	0.744413	0.732
SE Sweden	Engineering and technology	Female	183	45	716	0.744413	0.732
SI Slovania	Engineering and technology	Male	150	56	204	0.735294	0.699
SI Slovania	Engineering and technology	Female	54	19	204	0.735294	0.699
SK Slovakia	Engineering and technology	Male	933	255	1140	0.818421	0.686
SK Slovakia	Engineering and technology	Female	207	35	1140	0.818421	0.686
TR Tuerkiye	Engineering and technology	Male	1706	295	2323	0.734395	0.655
TR Tuerkiye	Engineering and technology	Female	617	117	2323	0.734395	0.655
AT Austria	Humanities	Male	254	81	508	0.5	0.437
AT Austria	Humanities	Female	254	91	508	0.5	0.437
BE Belgium	Humanities	Male	36	10	59	0.610169	0.506
BE Belgium	Humanities	Female	23	11	59	0.610169	0.506
CH Switzerland	Humanities	Male	273	123	538	0.507435	NA
CH Switzerland	Humanities	Female	265	113	538	0.507435	NA
CY Cypres	Humanities	Male	8	1	11	0.727273	0.584
CY Cypres	Humanities	Female	3	0	11	0.727273	0.584
DK Denmark	Humanities	Male	154	17	269	0.572491	0.505
DK Denmark	Humanities	Female	115	19	269	0.572491	0.505
EE Estonia	Humanities	Male	26	4	48	0.541667	NA
EE Estonia	Humanities	Female	22	4	48	0.541667	NA
ES Spain	Humanities	Male	979	316	1800	0.543889	0.553
ES Spain	Humanities	Female	821	233	1800	0.543889	0.553
FI Finland	Humanities	Male	166	15	281	0.590747	0.395
FI Finland	Humanities	Female	115	18	281	0.590747	0.395
HU Hungary	Humanities	Male	89	25	132	0.674242	0.555
HU Hungary	Humanities	Female	43	12	132	0.674242	0.555
IL Israel	Humanities	Male	245	106	385	0.636364	NA
IL Israel	Humanities	Female	140	52	385	0.636364	NA
IS Iceland	Humanities	Male	14	13	24	0.583333	NA
IS Iceland	Humanities	Female	10	9	24	0.583333	NA
IT Italy	Humanities	Male	424	77	675	0.628148	0.51
IT Italy	Humanities	Female	251	37	675	0.628148	0.51
LU Luxembourgh	Humanities	Male	17	6	30	0.566667	0.523
LU Luxembourgh	Humanities	Female	13	3	30	0.566667	0.523
LV Latvia	Humanities	Male	17	3	36	0.472222	0.304
LV Latvia	Humanities	Female	19	2	36	0.472222	0.304
NL Netherlands	Humanities	Male	113	21	185	0.610811	0.523
NL Netherlands	Humanities	Female	72	29	185	0.610811	0.523
NO Norway	Humanities	Male	161	26	361	0.445983	0.472
NO Norway	Humanities	Female	200	49	361	0.445983	0.472
PL Poland	Humanities	Male	725	125	1368	0.529971	0.517
PL Poland	Humanities	Female	643	133	1368	0.529971	0.517
PT Portugal	Humanities	Male	189	79	369	0.512195	0.481
PT Portugal	Humanities	Female	180	63	369	0.512195	0.481
RO Romania	Humanities	Male	115	49	246	0.46748	0.543
RO Romania	Humanities	Female	131	47	246	0.46748	0.543
SE Sweden	Humanities	Male	256	30	499	0.513026	0.472
SE Sweden	Humanities	Female	243	28	499	0.513026	0.472
SI Slovania	Humanities	Male	52	13	96	0.541667	0.456
SI Slovania	Humanities	Female	44	12	96	0.541667	0.456
SK Slovakia	Humanities	Male	155	53	225	0.688889	0.515
SK Slovakia	Humanities	Female	70	14	225	0.688889	0.515
TR Tuerkiye	Humanities	Male	13	4	23	0.565217	0.562
TR Tuerkiye	Humanities	Female	10	2	23	0.565217	0.562
AT Austria	Medical and health sciences	Male	265	58	482	0.549793	0.512
AT Austria	Medical and health sciences	Female	217	46	482	0.549793	0.512
BE Belgium	Medical and health sciences	Male	254	123	417	0.609113	0.444
BE Belgium	Medical and health sciences	Female	163	73	417	0.609113	0.444
BG Bulgaria	Medical and health sciences	Male	83	21	149	0.557047	0.432
BG Bulgaria	Medical and health sciences	Female	66	23	149	0.557047	0.432
CH Switzerland	Medical and health sciences	Male	480	187	765	0.627451	NA
CH Switzerland	Medical and health sciences	Female	285	110	765	0.627451	NA
CY Cypres	Medical and health sciences	Male	34	7	46	0.73913	0.597
CY Cypres	Medical and health sciences	Female	12	0	46	0.73913	0.597
DE Germany	Medical and health sciences	Male	3137	1030	4563	0.687486	0.489
DE Germany	Medical and health sciences	Female	1426	480	4563	0.687486	0.489
DK Denmark	Medical and health sciences	Male	463	89	731	0.633379	0.47
DK Denmark	Medical and health sciences	Female	268	62	731	0.633379	0.47
EE Estonia	Medical and health sciences	Male	23	9	47	0.489362	0.33
EE Estonia	Medical and health sciences	Female	24	4	47	0.489362	0.33
ES Spain	Medical and health sciences	Male	859	276	2044	0.420254	0.543
ES Spain	Medical and health sciences	Female	1185	298	2044	0.420254	0.543
FI Finland	Medical and health sciences	Male	175	32	313	0.559105	0.369
FI Finland	Medical and health sciences	Female	138	16	313	0.559105	0.369
HU Hungary	Medical and health sciences	Male	105	20	173	0.606936	0.528
HU Hungary	Medical and health sciences	Female	68	16	173	0.606936	0.528
IL Israel	Medical and health sciences	Male	356	65	529	0.672968	NA
IL Israel	Medical and health sciences	Female	173	20	529	0.672968	NA
IS Iceland	Medical and health sciences	Male	32	25	57	0.561404	NA
IS Iceland	Medical and health sciences	Female	25	22	57	0.561404	NA
IT Italy	Medical and health sciences	Male	649	79	929	0.698601	0.56
IT Italy	Medical and health sciences	Female	280	43	929	0.698601	0.56
LV Latvia	Medical and health sciences	Male	39	5	82	0.47561	0.351
LV Latvia	Medical and health sciences	Female	43	3	82	0.47561	0.351
MT Malta	Medical and health sciences	Male	4	4	7	0.571429	0.527
MT Malta	Medical and health sciences	Female	3	2	7	0.571429	0.527
NL Netherlands	Medical and health sciences	Male	2	0	9	0.222222	0.514
NL Netherlands	Medical and health sciences	Female	7	0	9	0.222222	0.514
NO Norway	Medical and health sciences	Male	438	120	816	0.536765	0.39
NO Norway	Medical and health sciences	Female	378	80	816	0.536765	0.39
PL Poland	Medical and health sciences	Male	596	126	1603	0.371803	0.436
PL Poland	Medical and health sciences	Female	1007	175	1603	0.371803	0.436
PT Portugal	Medical and health sciences	Male	374	155	941	0.39745	0.388
PT Portugal	Medical and health sciences	Female	567	209	941	0.39745	0.388
RO Romania	Medical and health sciences	Male	143	51	382	0.374346	0.406
RO Romania	Medical and health sciences	Female	239	98	382	0.374346	0.406
SE Sweden	Medical and health sciences	Male	650	157	1233	0.52717	0.431
SE Sweden	Medical and health sciences	Female	583	133	1233	0.52717	0.431
SI Slovania	Medical and health sciences	Male	74	24	129	0.573643	0.427
SI Slovania	Medical and health sciences	Female	55	23	129	0.573643	0.427
SK Slovakia	Medical and health sciences	Male	191	56	352	0.542614	0.417
SK Slovakia	Medical and health sciences	Female	161	36	352	0.542614	0.417
TR Tuerkiye	Medical and health sciences	Male	886	146	2091	0.423721	0.505
TR Tuerkiye	Medical and health sciences	Female	1205	188	2091	0.423721	0.505
BE Belgium	multi-disciplinary	Male	11	4	15	0.733333	NA
BE Belgium	multi-disciplinary	Female	4	0	15	0.733333	NA
CH Switzerland	multi-disciplinary	Male	105	30	142	0.739437	NA
CH Switzerland	multi-disciplinary	Female	37	9	142	0.739437	NA
DK Denmark	multi-disciplinary	Male	15	9	33	0.454545	NA
DK Denmark	multi-disciplinary	Female	18	6	33	0.454545	NA
IS Iceland	multi-disciplinary	Male	434	55	630	0.688889	NA
IS Iceland	multi-disciplinary	Female	196	22	630	0.688889	NA
MT Malta	multi-disciplinary	Male	1	1	2	0.5	NA
MT Malta	multi-disciplinary	Female	1	1	2	0.5	NA
PT Portugal	multi-disciplinary	Male	14	11	26	0.538462	NA
PT Portugal	multi-disciplinary	Female	12	10	26	0.538462	NA
SI Slovania	multi-disciplinary	Male	113	12	189	0.597884	NA
SI Slovania	multi-disciplinary	Female	76	7	189	0.597884	NA
TR Tuerkiye	multi-disciplinary	Male	618	4	929	0.665231	NA
TR Tuerkiye	multi-disciplinary	Female	311	1	929	0.665231	NA
AT Austria	Natural Sciences	Male	948	306	1352	0.701183	0.687
AT Austria	Natural Sciences	Female	404	128	1352	0.701183	0.687
BE Belgium	Natural Sciences	Male	113	39	142	0.795775	0.688
BE Belgium	Natural Sciences	Female	29	11	142	0.795775	0.688
BG Bulgaria	Natural Sciences	Male	124	36	158	0.78481	0.448
BG Bulgaria	Natural Sciences	Female	34	16	158	0.78481	0.448
CH Switzerland	Natural Sciences	Male	1130	558	1527	0.740013	NA
CH Switzerland	Natural Sciences	Female	397	189	1527	0.740013	NA
CY Cypres	Natural Sciences	Male	115	3	134	0.858209	0.641
CY Cypres	Natural Sciences	Female	19	0	134	0.858209	0.641
DE Germany	Natural Sciences	Male	2085	771	2528	0.824763	0.671
DE Germany	Natural Sciences	Female	443	159	2528	0.824763	0.671
DK Denmark	Natural Sciences	Male	846	135	1071	0.789916	0.66
DK Denmark	Natural Sciences	Female	225	38	1071	0.789916	0.66
EE Estonia	Natural Sciences	Male	110	28	146	0.753425	0.642
EE Estonia	Natural Sciences	Female	36	9	146	0.753425	0.642
ES Spain	Natural Sciences	Male	3612	1198	5912	0.610961	0.57
ES Spain	Natural Sciences	Female	2300	620	5912	0.610961	0.57
FI Finland	Natural Sciences	Male	646	97	962	0.671518	0.678
FI Finland	Natural Sciences	Female	316	50	962	0.671518	0.678
HU Hungary	Natural Sciences	Male	380	101	538	0.70632	0.696
HU Hungary	Natural Sciences	Female	158	29	538	0.70632	0.696
IL Israel	Natural Sciences	Male	141	23	171	0.824561	NA
IL Israel	Natural Sciences	Female	30	1	171	0.824561	NA
IS Iceland	Natural Sciences	Male	23	22	32	0.71875	NA
IS Iceland	Natural Sciences	Female	9	8	32	0.71875	NA
IT Italy	Natural Sciences	Male	1214	184	1604	0.756858	0.549
IT Italy	Natural Sciences	Female	390	42	1604	0.756858	0.549
LU Luxembourgh	Natural Sciences	Male	143	37	168	0.85119	0.716
LU Luxembourgh	Natural Sciences	Female	25	12	168	0.85119	0.716
LV Latvia	Natural Sciences	Male	67	9	94	0.712766	0.564
LV Latvia	Natural Sciences	Female	27	3	94	0.712766	0.564
MT Malta	Natural Sciences	Male	11	2	13	0.846154	0.731
MT Malta	Natural Sciences	Female	2	0	13	0.846154	0.731
NL Netherlands	Natural Sciences	Male	921	294	1287	0.715618	0.64
NL Netherlands	Natural Sciences	Female	366	119	1287	0.715618	0.64
NO Norway	Natural Sciences	Male	993	253	1478	0.671854	0.645
NO Norway	Natural Sciences	Female	485	149	1478	0.671854	0.645
PL Poland	Natural Sciences	Male	2450	656	4558	0.537516	0.538
PL Poland	Natural Sciences	Female	2108	484	4558	0.537516	0.538
PT Portugal	Natural Sciences	Male	776	317	1361	0.570169	0.494
PT Portugal	Natural Sciences	Female	585	217	1361	0.570169	0.494
RO Romania	Natural Sciences	Male	465	151	937	0.496265	0.475
RO Romania	Natural Sciences	Female	472	171	937	0.496265	0.475
SE Sweden	Natural Sciences	Male	1430	292	2054	0.696203	0.68
SE Sweden	Natural Sciences	Female	624	127	2054	0.696203	0.68
SI Slovania	Natural Sciences	Male	123	43	182	0.675824	NA
SI Slovania	Natural Sciences	Female	59	18	182	0.675824	NA
SK Slovakia	Natural Sciences	Male	591	199	823	0.718104	0.562
SK Slovakia	Natural Sciences	Female	232	52	823	0.718104	0.562
TR Tuerkiye	Natural Sciences	Male	1361	320	2445	0.556646	0.559
TR Tuerkiye	Natural Sciences	Female	1084	196	2445	0.556646	0.559
UK United Kingdom	Natural Sciences	Male	975	295	1370	0.711679	NA
UK United Kingdom	Natural Sciences	Female	395	120	1370	0.711679	NA
AT Austria	Not specified	Male	5770	3737	7090	0.813822	NA
AT Austria	Not specified	Female	1320	873	7090	0.813822	NA
BE Belgium	Not specified	Male	1514	357	2529	0.598656	NA
BE Belgium	Not specified	Female	1015	289	2529	0.598656	NA
CH Switzerland	Not specified	Male	133	81	174	0.764368	NA
CH Switzerland	Not specified	Female	41	22	174	0.764368	NA
DK Denmark	Not specified	Male	13	5	21	0.619048	NA
DK Denmark	Not specified	Female	8	2	21	0.619048	NA
ES Spain	Not specified	Male	49	17	73	0.671233	NA
ES Spain	Not specified	Female	24	12	73	0.671233	NA
FI Finland	Not specified	Male	6	3	8	0.75	NA
FI Finland	Not specified	Female	2	0	8	0.75	NA
IL Israel	Not specified	Male	2159	600	2815	0.766963	NA
IL Israel	Not specified	Female	656	143	2815	0.766963	NA
NL Netherlands	Not specified	Male	922	305	1575	0.585397	NA
NL Netherlands	Not specified	Female	653	234	1575	0.585397	NA
NO Norway	Not specified	Female	23	12	23	0	NA
RO Romania	Not specified	Male	5	0	9	0.555556	NA
RO Romania	Not specified	Female	4	1	9	0.555556	NA
SE Sweden	Not specified	Male	1	0	2	0.5	NA
SE Sweden	Not specified	Female	1	0	2	0.5	NA
TR Tuerkiye	Not specified	Male	580	110	794	0.730479	NA
TR Tuerkiye	Not specified	Female	214	40	794	0.730479	NA
UK United Kingdom	Not specified	Male	6440	1920	8935	0.720761	NA
UK United Kingdom	Not specified	Female	2495	690	8935	0.720761	NA
AT Austria	Social sciences	Male	196	41	378	0.518519	0.486
AT Austria	Social sciences	Female	182	38	378	0.518519	0.486
BE Belgium	Social sciences	Male	51	13	88	0.579545	0.463
BE Belgium	Social sciences	Female	37	12	88	0.579545	0.463
BG Bulgaria	Social sciences	Male	169	81	347	0.487032	0.452
BG Bulgaria	Social sciences	Female	178	86	347	0.487032	0.452
CH Switzerland	Social sciences	Male	561	241	1045	0.536842	NA
CH Switzerland	Social sciences	Female	484	208	1045	0.536842	NA
CY Cypres	Social sciences	Male	46	1	66	0.69697	0.556
CY Cypres	Social sciences	Female	20	2	66	0.69697	0.556
DE Germany	Social sciences	Male	1704	558	2749	0.619862	0.535
DE Germany	Social sciences	Female	1045	333	2749	0.619862	0.535
DK Denmark	Social sciences	Male	319	43	556	0.573741	0.506
DK Denmark	Social sciences	Female	237	35	556	0.573741	0.506
EE Estonia	Social sciences	Male	18	2	42	0.428571	NA
EE Estonia	Social sciences	Female	24	5	42	0.428571	NA
ES Spain	Social sciences	Male	1200	414	2235	0.536913	0.558
ES Spain	Social sciences	Female	1035	304	2235	0.536913	0.558
FI Finland	Social sciences	Male	198	30	456	0.434211	0.381
FI Finland	Social sciences	Female	258	39	456	0.434211	0.381
HU Hungary	Social sciences	Male	89	22	157	0.566879	0.533
HU Hungary	Social sciences	Female	68	14	157	0.566879	0.533
IL Israel	Social sciences	Male	442	109	842	0.524941	NA
IL Israel	Social sciences	Female	400	103	842	0.524941	NA
IS Iceland	Social sciences	Male	27	22	77	0.350649	NA
IS Iceland	Social sciences	Female	50	45	77	0.350649	NA
IT Italy	Social sciences	Male	476	78	721	0.660194	0.543
IT Italy	Social sciences	Female	245	29	721	0.660194	0.543
LU Luxembourgh	Social sciences	Male	45	15	70	0.642857	0.428
LU Luxembourgh	Social sciences	Female	25	8	70	0.642857	0.428
LV Latvia	Social sciences	Male	17	1	53	0.320755	0.35
LV Latvia	Social sciences	Female	36	5	53	0.320755	0.35
NL Netherlands	Social sciences	Male	1313	328	2549	0.515104	0.482
NL Netherlands	Social sciences	Female	1236	297	2549	0.515104	0.482
NO Norway	Social sciences	Male	723	185	1423	0.508082	0.47
NO Norway	Social sciences	Female	700	169	1423	0.508082	0.47
PL Poland	Social sciences	Male	1134	232	2515	0.450895	0.518
PL Poland	Social sciences	Female	1381	236	2515	0.450895	0.518
PT Portugal	Social sciences	Male	358	148	758	0.472296	0.445
PT Portugal	Social sciences	Female	400	153	758	0.472296	0.445
RO Romania	Social sciences	Male	171	77	455	0.375824	0.461
RO Romania	Social sciences	Female	284	134	455	0.375824	0.461
SE Sweden	Social sciences	Male	1172	150	2837	0.413112	0.472
SE Sweden	Social sciences	Female	1665	237	2837	0.413112	0.472
SI Slovania	Social sciences	Male	67	18	122	0.54918	0.511
SI Slovania	Social sciences	Female	55	18	122	0.54918	0.511
SK Slovakia	Social sciences	Male	303	82	496	0.610887	0.468
SK Slovakia	Social sciences	Female	193	51	496	0.610887	0.468
TR Tuerkiye	Social sciences	Male	689	42	1225	0.562449	0.557
TR Tuerkiye	Social sciences	Female	536	49	1225	0.562449	0.557
UK United Kingdom	Social sciences	Male	685	150	1260	0.543651	NA
UK United Kingdom	Social sciences	Female	575	155	1260	0.543651	NA
