## Supplementary material for "Female-dominated disciplines have lower evaluated research quality and funding success rates, for men and women": DataARC

### Sheet: Sheet1
Field	Gender	Year	Applicants	Successes	pmen
Agricultural and Veterinary Sciences	Female	2010	58	15	0.621129
Agricultural and Veterinary Sciences	Female	2011	65	16	0.621129
Agricultural and Veterinary Sciences	Female	2012	80	16	0.621129
Agricultural and Veterinary Sciences	Female	2013	89	26	0.621129
Agricultural and Veterinary Sciences	Female	2014	93	26	0.621129
Agricultural and Veterinary Sciences	Female	2015	81	13	0.621129
Agricultural and Veterinary Sciences	Female	2016	97	19	0.621129
Agricultural and Veterinary Sciences	Female	2017	97	19	0.621129
Agricultural and Veterinary Sciences	Female	2018	94	21	0.621129
Agricultural and Veterinary Sciences	Female	2019	74	23	0.621129
Agricultural and Veterinary Sciences	Male	2010	226	89	0.621129
Agricultural and Veterinary Sciences	Male	2011	195	53	0.621129
Agricultural and Veterinary Sciences	Male	2012	232	43	0.621129
Agricultural and Veterinary Sciences	Male	2013	358	113	0.621129
Agricultural and Veterinary Sciences	Male	2014	297	68	0.621129
Agricultural and Veterinary Sciences	Male	2015	310	61	0.621129
Agricultural and Veterinary Sciences	Male	2016	398	60	0.621129
Agricultural and Veterinary Sciences	Male	2017	322	70	0.621129
Agricultural and Veterinary Sciences	Male	2018	254	48	0.621129
Agricultural and Veterinary Sciences	Male	2019	189	38	0.621129
Biological Sciences	Female	2010	479	135	0.582316
Biological Sciences	Female	2011	499	157	0.582316
Biological Sciences	Female	2012	550	157	0.582316
Biological Sciences	Female	2013	497	109	0.582316
Biological Sciences	Female	2014	486	115	0.582316
Biological Sciences	Female	2015	538	116	0.582316
Biological Sciences	Female	2016	543	124	0.582316
Biological Sciences	Female	2017	464	101	0.582316
Biological Sciences	Female	2018	609	128	0.582316
Biological Sciences	Female	2019	552	128	0.582316
Biological Sciences	Male	2010	1636	497	0.582316
Biological Sciences	Male	2011	1423	515	0.582316
Biological Sciences	Male	2012	1516	463	0.582316
Biological Sciences	Male	2013	1608	461	0.582316
Biological Sciences	Male	2014	1576	421	0.582316
Biological Sciences	Male	2015	1534	415	0.582316
Biological Sciences	Male	2016	1623	417	0.582316
Biological Sciences	Male	2017	1453	274	0.582316
Biological Sciences	Male	2018	1623	374	0.582316
Biological Sciences	Male	2019	1335	269	0.582316
Built Environment and Design	Female	2010	62	24	0.574369
Built Environment and Design	Female	2011	93	24	0.574369
Built Environment and Design	Female	2012	86	5	0.574369
Built Environment and Design	Female	2013	116	29	0.574369
Built Environment and Design	Female	2014	144	28	0.574369
Built Environment and Design	Female	2015	109	11	0.574369
Built Environment and Design	Female	2016	111	22	0.574369
Built Environment and Design	Female	2017	93	8	0.574369
Built Environment and Design	Female	2018	75	12	0.574369
Built Environment and Design	Female	2019	68	15	0.574369
Built Environment and Design	Male	2010	176	56	0.574369
Built Environment and Design	Male	2011	184	46	0.574369
Built Environment and Design	Male	2012	174	32	0.574369
Built Environment and Design	Male	2013	243	48	0.574369
Built Environment and Design	Male	2014	268	32	0.574369
Built Environment and Design	Male	2015	271	44	0.574369
Built Environment and Design	Male	2016	246	52	0.574369
Built Environment and Design	Male	2017	170	22	0.574369
Built Environment and Design	Male	2018	185	19	0.574369
Built Environment and Design	Male	2019	133	34	0.574369
Chemical Sciences	Female	2010	206	67	0.706912
Chemical Sciences	Female	2011	159	60	0.706912
Chemical Sciences	Female	2012	209	52	0.706912
Chemical Sciences	Female	2013	161	30	0.706912
Chemical Sciences	Female	2014	221	63	0.706912
Chemical Sciences	Female	2015	145	39	0.706912
Chemical Sciences	Female	2016	189	36	0.706912
Chemical Sciences	Female	2017	194	56	0.706912
Chemical Sciences	Female	2018	151	30	0.706912
Chemical Sciences	Female	2019	173	51	0.706912
Chemical Sciences	Male	2010	930	316	0.706912
Chemical Sciences	Male	2011	749	239	0.706912
Chemical Sciences	Male	2012	898	263	0.706912
Chemical Sciences	Male	2013	872	264	0.706912
Chemical Sciences	Male	2014	877	263	0.706912
Chemical Sciences	Male	2015	677	166	0.706912
Chemical Sciences	Male	2016	898	189	0.706912
Chemical Sciences	Male	2017	900	274	0.706912
Chemical Sciences	Male	2018	734	150	0.706912
Chemical Sciences	Male	2019	741	197	0.706912
Commerce, Management, Tourism and Services	Female	2010	202	34	0.586288
Commerce, Management, Tourism and Services	Female	2011	181	56	0.586288
Commerce, Management, Tourism and Services	Female	2012	209	45	0.586288
Commerce, Management, Tourism and Services	Female	2013	200	41	0.586288
Commerce, Management, Tourism and Services	Female	2014	201	25	0.586288
Commerce, Management, Tourism and Services	Female	2015	186	20	0.586288
Commerce, Management, Tourism and Services	Female	2016	140	26	0.586288
Commerce, Management, Tourism and Services	Female	2017	157	15	0.586288
Commerce, Management, Tourism and Services	Female	2018	92	9	0.586288
Commerce, Management, Tourism and Services	Female	2019	80	8	0.586288
Commerce, Management, Tourism and Services	Male	2010	374	82	0.586288
Commerce, Management, Tourism and Services	Male	2011	343	103	0.586288
Commerce, Management, Tourism and Services	Male	2012	314	94	0.586288
Commerce, Management, Tourism and Services	Male	2013	426	86	0.586288
Commerce, Management, Tourism and Services	Male	2014	440	66	0.586288
Commerce, Management, Tourism and Services	Male	2015	364	47	0.586288
Commerce, Management, Tourism and Services	Male	2016	379	54	0.586288
Commerce, Management, Tourism and Services	Male	2017	281	19	0.586288
Commerce, Management, Tourism and Services	Male	2018	185	27	0.586288
Commerce, Management, Tourism and Services	Male	2019	164	3	0.586288
Earth Sciences	Female	2010	121	59	0.735605
Earth Sciences	Female	2011	140	60	0.735605
Earth Sciences	Female	2012	142	55	0.735605
Earth Sciences	Female	2013	151	52	0.735605
Earth Sciences	Female	2014	143	31	0.735605
Earth Sciences	Female	2015	161	53	0.735605
Earth Sciences	Female	2016	172	51	0.735605
Earth Sciences	Female	2017	191	55	0.735605
Earth Sciences	Female	2018	158	46	0.735605
Earth Sciences	Female	2019	158	35	0.735605
Earth Sciences	Male	2010	661	284	0.735605
Earth Sciences	Male	2011	707	299	0.735605
Earth Sciences	Male	2012	630	245	0.735605
Earth Sciences	Male	2013	756	274	0.735605
Earth Sciences	Male	2014	779	238	0.735605
Earth Sciences	Male	2015	687	209	0.735605
Earth Sciences	Male	2016	734	228	0.735605
Earth Sciences	Male	2017	859	261	0.735605
Earth Sciences	Male	2018	724	173	0.735605
Earth Sciences	Male	2019	568	133	0.735605
Economics	Female	2010	63	34	0.712269
Economics	Female	2011	75	25	0.712269
Economics	Female	2012	94	22	0.712269
Economics	Female	2013	65	9	0.712269
Economics	Female	2014	91	28	0.712269
Economics	Female	2015	70	22	0.712269
Economics	Female	2016	69	12	0.712269
Economics	Female	2017	74	23	0.712269
Economics	Female	2018	61	10	0.712269
Economics	Female	2019	69	26	0.712269
Economics	Male	2010	287	76	0.712269
Economics	Male	2011	263	73	0.712269
Economics	Male	2012	293	75	0.712269
Economics	Male	2013	253	43	0.712269
Economics	Male	2014	277	76	0.712269
Economics	Male	2015	200	66	0.712269
Economics	Male	2016	215	43	0.712269
Economics	Male	2017	255	81	0.712269
Economics	Male	2018	196	41	0.712269
Economics	Male	2019	193	47	0.712269
Education	Female	2010	276	74	0.331625
Education	Female	2011	289	103	0.331625
Education	Female	2012	363	60	0.331625
Education	Female	2013	354	82	0.331625
Education	Female	2014	288	59	0.331625
Education	Female	2015	277	67	0.331625
Education	Female	2016	294	65	0.331625
Education	Female	2017	212	22	0.331625
Education	Female	2018	256	79	0.331625
Education	Female	2019	188	45	0.331625
Education	Male	2010	247	62	0.331625
Education	Male	2011	205	69	0.331625
Education	Male	2012	309	70	0.331625
Education	Male	2013	271	75	0.331625
Education	Male	2014	231	51	0.331625
Education	Male	2015	230	62	0.331625
Education	Male	2016	213	41	0.331625
Education	Male	2017	171	28	0.331625
Education	Male	2018	190	51	0.331625
Education	Male	2019	100	31	0.331625
Engineering	Female	2010	279	101	0.826333
Engineering	Female	2011	298	103	0.826333
Engineering	Female	2012	326	102	0.826333
Engineering	Female	2013	385	108	0.826333
Engineering	Female	2014	421	137	0.826333
Engineering	Female	2015	442	94	0.826333
Engineering	Female	2016	476	127	0.826333
Engineering	Female	2017	427	79	0.826333
Engineering	Female	2018	495	142	0.826333
Engineering	Female	2019	320	70	0.826333
Engineering	Male	2010	2161	761	0.826333
Engineering	Male	2011	2185	751	0.826333
Engineering	Male	2012	2627	810	0.826333
Engineering	Male	2013	2736	803	0.826333
Engineering	Male	2014	3003	857	0.826333
Engineering	Male	2015	3153	843	0.826333
Engineering	Male	2016	3692	966	0.826333
Engineering	Male	2017	3125	760	0.826333
Engineering	Male	2018	3085	853	0.826333
Engineering	Male	2019	2211	448	0.826333
Environmental Sciences	Female	2010	100	38	0.591549
Environmental Sciences	Female	2011	134	46	0.591549
Environmental Sciences	Female	2012	128	27	0.591549
Environmental Sciences	Female	2013	149	38	0.591549
Environmental Sciences	Female	2014	170	47	0.591549
Environmental Sciences	Female	2015	154	26	0.591549
Environmental Sciences	Female	2016	164	36	0.591549
Environmental Sciences	Female	2017	172	52	0.591549
Environmental Sciences	Female	2018	200	57	0.591549
Environmental Sciences	Female	2019	104	28	0.591549
Environmental Sciences	Male	2010	455	171	0.591549
Environmental Sciences	Male	2011	486	149	0.591549
Environmental Sciences	Male	2012	393	98	0.591549
Environmental Sciences	Male	2013	460	126	0.591549
Environmental Sciences	Male	2014	521	163	0.591549
Environmental Sciences	Male	2015	532	134	0.591549
Environmental Sciences	Male	2016	578	130	0.591549
Environmental Sciences	Male	2017	474	137	0.591549
Environmental Sciences	Male	2018	514	99	0.591549
Environmental Sciences	Male	2019	261	76	0.591549
History and Archaeology	Female	2010	196	82	0.519095
History and Archaeology	Female	2011	187	72	0.519095
History and Archaeology	Female	2012	170	59	0.519095
History and Archaeology	Female	2013	156	48	0.519095
History and Archaeology	Female	2014	169	65	0.519095
History and Archaeology	Female	2015	177	85	0.519095
History and Archaeology	Female	2016	185	85	0.519095
History and Archaeology	Female	2017	182	69	0.519095
History and Archaeology	Female	2018	169	39	0.519095
History and Archaeology	Female	2019	149	46	0.519095
History and Archaeology	Male	2010	218	84	0.519095
History and Archaeology	Male	2011	251	107	0.519095
History and Archaeology	Male	2012	233	81	0.519095
History and Archaeology	Male	2013	222	82	0.519095
History and Archaeology	Male	2014	249	74	0.519095
History and Archaeology	Male	2015	243	90	0.519095
History and Archaeology	Male	2016	201	83	0.519095
History and Archaeology	Male	2017	283	118	0.519095
History and Archaeology	Male	2018	209	58	0.519095
History and Archaeology	Male	2019	183	52	0.519095
Information and Computing Sciences	Female	2010	184	35	0.775375
Information and Computing Sciences	Female	2011	142	29	0.775375
Information and Computing Sciences	Female	2012	251	38	0.775375
Information and Computing Sciences	Female	2013	183	31	0.775375
Information and Computing Sciences	Female	2014	198	38	0.775375
Information and Computing Sciences	Female	2015	173	38	0.775375
Information and Computing Sciences	Female	2016	224	47	0.775375
Information and Computing Sciences	Female	2017	162	32	0.775375
Information and Computing Sciences	Female	2018	157	33	0.775375
Information and Computing Sciences	Female	2019	146	34	0.775375
Information and Computing Sciences	Male	2010	968	251	0.775375
Information and Computing Sciences	Male	2011	871	215	0.775375
Information and Computing Sciences	Male	2012	1018	169	0.775375
Information and Computing Sciences	Male	2013	970	239	0.775375
Information and Computing Sciences	Male	2014	1094	234	0.775375
Information and Computing Sciences	Male	2015	999	202	0.775375
Information and Computing Sciences	Male	2016	1095	190	0.775375
Information and Computing Sciences	Male	2017	1006	189	0.775375
Information and Computing Sciences	Male	2018	960	212	0.775375
Information and Computing Sciences	Male	2019	734	143	0.775375
Language, Communication and Culture	Female	2010	249	74	0.400735
Language, Communication and Culture	Female	2011	264	84	0.400735
Language, Communication and Culture	Female	2012	271	55	0.400735
Language, Communication and Culture	Female	2013	303	94	0.400735
Language, Communication and Culture	Female	2014	260	67	0.400735
Language, Communication and Culture	Female	2015	267	55	0.400735
Language, Communication and Culture	Female	2016	252	43	0.400735
Language, Communication and Culture	Female	2017	221	44	0.400735
Language, Communication and Culture	Female	2018	240	61	0.400735
Language, Communication and Culture	Female	2019	188	32	0.400735
Language, Communication and Culture	Male	2010	300	112	0.400735
Language, Communication and Culture	Male	2011	249	75	0.400735
Language, Communication and Culture	Male	2012	223	67	0.400735
Language, Communication and Culture	Male	2013	256	80	0.400735
Language, Communication and Culture	Male	2014	249	87	0.400735
Language, Communication and Culture	Male	2015	238	50	0.400735
Language, Communication and Culture	Male	2016	266	40	0.400735
Language, Communication and Culture	Male	2017	246	43	0.400735
Language, Communication and Culture	Male	2018	240	50	0.400735
Language, Communication and Culture	Male	2019	154	27	0.400735
Law and Legal Studies	Female	2010	92	30	0.475851
Law and Legal Studies	Female	2011	126	47	0.475851
Law and Legal Studies	Female	2012	127	45	0.475851
Law and Legal Studies	Female	2013	140	52	0.475851
Law and Legal Studies	Female	2014	151	38	0.475851
Law and Legal Studies	Female	2015	119	21	0.475851
Law and Legal Studies	Female	2016	155	35	0.475851
Law and Legal Studies	Female	2017	147	22	0.475851
Law and Legal Studies	Female	2018	128	40	0.475851
Law and Legal Studies	Female	2019	95	31	0.475851
Law and Legal Studies	Male	2010	152	50	0.475851
Law and Legal Studies	Male	2011	160	39	0.475851
Law and Legal Studies	Male	2012	187	60	0.475851
Law and Legal Studies	Male	2013	163	64	0.475851
Law and Legal Studies	Male	2014	185	65	0.475851
Law and Legal Studies	Male	2015	144	19	0.475851
Law and Legal Studies	Male	2016	168	21	0.475851
Law and Legal Studies	Male	2017	152	23	0.475851
Law and Legal Studies	Male	2018	136	23	0.475851
Law and Legal Studies	Male	2019	98	36	0.475851
Mathematical Sciences	Female	2010	62	16	0.800216
Mathematical Sciences	Female	2011	63	19	0.800216
Mathematical Sciences	Female	2012	61	15	0.800216
Mathematical Sciences	Female	2013	85	17	0.800216
Mathematical Sciences	Female	2014	85	23	0.800216
Mathematical Sciences	Female	2015	77	13	0.800216
Mathematical Sciences	Female	2016	101	24	0.800216
Mathematical Sciences	Female	2017	79	18	0.800216
Mathematical Sciences	Female	2018	79	32	0.800216
Mathematical Sciences	Female	2019	71	21	0.800216
Mathematical Sciences	Male	2010	443	159	0.800216
Mathematical Sciences	Male	2011	462	153	0.800216
Mathematical Sciences	Male	2012	431	161	0.800216
Mathematical Sciences	Male	2013	451	119	0.800216
Mathematical Sciences	Male	2014	480	157	0.800216
Mathematical Sciences	Male	2015	527	95	0.800216
Mathematical Sciences	Male	2016	565	132	0.800216
Mathematical Sciences	Male	2017	501	92	0.800216
Mathematical Sciences	Male	2018	492	133	0.800216
Mathematical Sciences	Male	2019	450	113	0.800216
Medical and Health Sciences	Female	2010	526	190	0.418131
Medical and Health Sciences	Female	2011	614	192	0.418131
Medical and Health Sciences	Female	2012	815	160	0.418131
Medical and Health Sciences	Female	2013	635	118	0.418131
Medical and Health Sciences	Female	2014	483	122	0.418131
Medical and Health Sciences	Female	2015	290	50	0.418131
Medical and Health Sciences	Female	2016	354	57	0.418131
Medical and Health Sciences	Female	2017	445	102	0.418131
Medical and Health Sciences	Female	2018	403	58	0.418131
Medical and Health Sciences	Female	2019	344	76	0.418131
Medical and Health Sciences	Male	2010	677	241	0.418131
Medical and Health Sciences	Male	2011	894	303	0.418131
Medical and Health Sciences	Male	2012	1031	221	0.418131
Medical and Health Sciences	Male	2013	758	155	0.418131
Medical and Health Sciences	Male	2014	593	144	0.418131
Medical and Health Sciences	Male	2015	372	76	0.418131
Medical and Health Sciences	Male	2016	477	90	0.418131
Medical and Health Sciences	Male	2017	491	108	0.418131
Medical and Health Sciences	Male	2018	491	81	0.418131
Medical and Health Sciences	Male	2019	462	89	0.418131
Philosophy and Religious Studies	Female	2010	55	11	0.659612
Philosophy and Religious Studies	Female	2011	74	18	0.659612
Philosophy and Religious Studies	Female	2012	72	15	0.659612
Philosophy and Religious Studies	Female	2013	51	13	0.659612
Philosophy and Religious Studies	Female	2014	61	6	0.659612
Philosophy and Religious Studies	Female	2015	61	16	0.659612
Philosophy and Religious Studies	Female	2016	45	11	0.659612
Philosophy and Religious Studies	Female	2017	65	18	0.659612
Philosophy and Religious Studies	Female	2018	64	12	0.659612
Philosophy and Religious Studies	Female	2019	67	17	0.659612
Philosophy and Religious Studies	Male	2010	134	48	0.659612
Philosophy and Religious Studies	Male	2011	134	31	0.659612
Philosophy and Religious Studies	Male	2012	165	26	0.659612
Philosophy and Religious Studies	Male	2013	134	30	0.659612
Philosophy and Religious Studies	Male	2014	138	17	0.659612
Philosophy and Religious Studies	Male	2015	153	20	0.659612
Philosophy and Religious Studies	Male	2016	115	22	0.659612
Philosophy and Religious Studies	Male	2017	132	22	0.659612
Philosophy and Religious Studies	Male	2018	117	34	0.659612
Philosophy and Religious Studies	Male	2019	96	34	0.659612
Physical Sciences	Female	2010	133	38	0.809432
Physical Sciences	Female	2011	129	58	0.809432
Physical Sciences	Female	2012	115	40	0.809432
Physical Sciences	Female	2013	118	35	0.809432
Physical Sciences	Female	2014	119	36	0.809432
Physical Sciences	Female	2015	113	45	0.809432
Physical Sciences	Female	2016	117	39	0.809432
Physical Sciences	Female	2017	179	66	0.809432
Physical Sciences	Female	2018	144	37	0.809432
Physical Sciences	Female	2019	136	37	0.809432
Physical Sciences	Male	2010	796	277	0.809432
Physical Sciences	Male	2011	1001	426	0.809432
Physical Sciences	Male	2012	782	211	0.809432
Physical Sciences	Male	2013	856	243	0.809432
Physical Sciences	Male	2014	854	257	0.809432
Physical Sciences	Male	2015	835	236	0.809432
Physical Sciences	Male	2016	959	285	0.809432
Physical Sciences	Male	2017	1200	399	0.809432
Physical Sciences	Male	2018	790	170	0.809432
Physical Sciences	Male	2019	718	185	0.809432
Psychology and Cognitive Sciences	Female	2010	278	100	0.435069
Psychology and Cognitive Sciences	Female	2011	271	93	0.435069
Psychology and Cognitive Sciences	Female	2012	293	90	0.435069
Psychology and Cognitive Sciences	Female	2013	306	98	0.435069
Psychology and Cognitive Sciences	Female	2014	306	70	0.435069
Psychology and Cognitive Sciences	Female	2015	363	50	0.435069
Psychology and Cognitive Sciences	Female	2016	309	67	0.435069
Psychology and Cognitive Sciences	Female	2017	315	57	0.435069
Psychology and Cognitive Sciences	Female	2018	293	53	0.435069
Psychology and Cognitive Sciences	Female	2019	291	58	0.435069
Psychology and Cognitive Sciences	Male	2010	345	157	0.435069
Psychology and Cognitive Sciences	Male	2011	395	135	0.435069
Psychology and Cognitive Sciences	Male	2012	452	175	0.435069
Psychology and Cognitive Sciences	Male	2013	480	179	0.435069
Psychology and Cognitive Sciences	Male	2014	409	110	0.435069
Psychology and Cognitive Sciences	Male	2015	478	107	0.435069
Psychology and Cognitive Sciences	Male	2016	555	160	0.435069
Psychology and Cognitive Sciences	Male	2017	442	87	0.435069
Psychology and Cognitive Sciences	Male	2018	459	97	0.435069
Psychology and Cognitive Sciences	Male	2019	376	78	0.435069
Studies in Creative Arts and Writing	Female	2010	122	56	0.521002
Studies in Creative Arts and Writing	Female	2011	77	25	0.521002
Studies in Creative Arts and Writing	Female	2012	134	43	0.521002
Studies in Creative Arts and Writing	Female	2013	163	23	0.521002
Studies in Creative Arts and Writing	Female	2014	128	43	0.521002
Studies in Creative Arts and Writing	Female	2015	142	39	0.521002
Studies in Creative Arts and Writing	Female	2016	109	29	0.521002
Studies in Creative Arts and Writing	Female	2017	137	26	0.521002
Studies in Creative Arts and Writing	Female	2018	118	24	0.521002
Studies in Creative Arts and Writing	Female	2019	71	9	0.521002
Studies in Creative Arts and Writing	Male	2010	197	70	0.521002
Studies in Creative Arts and Writing	Male	2011	79	29	0.521002
Studies in Creative Arts and Writing	Male	2012	135	48	0.521002
Studies in Creative Arts and Writing	Male	2013	178	35	0.521002
Studies in Creative Arts and Writing	Male	2014	130	37	0.521002
Studies in Creative Arts and Writing	Male	2015	205	66	0.521002
Studies in Creative Arts and Writing	Male	2016	167	48	0.521002
Studies in Creative Arts and Writing	Male	2017	139	44	0.521002
Studies in Creative Arts and Writing	Male	2018	116	32	0.521002
Studies in Creative Arts and Writing	Male	2019	49	7	0.521002
Studies in Human Society	Female	2010	472	145	0.460018
Studies in Human Society	Female	2011	511	166	0.460018
Studies in Human Society	Female	2012	479	157	0.460018
Studies in Human Society	Female	2013	630	219	0.460018
Studies in Human Society	Female	2014	553	144	0.460018
Studies in Human Society	Female	2015	542	122	0.460018
Studies in Human Society	Female	2016	523	124	0.460018
Studies in Human Society	Female	2017	526	147	0.460018
Studies in Human Society	Female	2018	495	107	0.460018
Studies in Human Society	Female	2019	379	103	0.460018
Studies in Human Society	Male	2010	579	181	0.460018
Studies in Human Society	Male	2011	592	204	0.460018
Studies in Human Society	Male	2012	529	157	0.460018
Studies in Human Society	Male	2013	624	179	0.460018
Studies in Human Society	Male	2014	654	177	0.460018
Studies in Human Society	Male	2015	607	104	0.460018
Studies in Human Society	Male	2016	649	150	0.460018
Studies in Human Society	Male	2017	551	138	0.460018
Studies in Human Society	Male	2018	488	116	0.460018
Studies in Human Society	Male	2019	370	76	0.460018
Technology	Female	2010	99	25	0.713178
Technology	Female	2011	90	34	0.713178
Technology	Female	2012	83	28	0.713178
Technology	Female	2013	97	21	0.713178
Technology	Female	2014	93	22	0.713178
Technology	Female	2015	131	47	0.713178
Technology	Female	2016	114	22	0.713178
Technology	Female	2017	142	28	0.713178
Technology	Female	2018	119	31	0.713178
Technology	Female	2019	115	46	0.713178
Technology	Male	2010	594	187	0.713178
Technology	Male	2011	535	191	0.713178
Technology	Male	2012	433	125	0.713178
Technology	Male	2013	482	148	0.713178
Technology	Male	2014	617	196	0.713178
Technology	Male	2015	749	257	0.713178
Technology	Male	2016	618	190	0.713178
Technology	Male	2017	533	117	0.713178
Technology	Male	2018	614	155	0.713178
Technology	Male	2019	537	191	0.713178
