## Supplementary material for "Female-dominated disciplines have lower evaluated research quality and funding success rates, for men and women": Table E1

### Sheet: 2006
	N		Age		Score		pMen
Discipline	Female	Male	Female	Male	Female	Male
Accounting and Finance	45	93	42.8925	44.0384	210.556	295.376	0.673913
Agriculture and Other Applied Biological Sciences	25	81	39.0062	49.0323	244.4	379.198	0.764151
Anthropology and Archaeology	29	22	47.8413	50.5909	353.793	421.591	0.431373
Architecture, Design, Planning, Surveying	21	45	43.0797	49.2063	316.667	338.889	0.681818
Biomedical	73	110	40.1007	44.3894	338.356	414.773	0.601093
Chemistry	28	72	39.303	43.0237	325.536	351.528	0.72
Clinical Medicine	71	100	44.9444	46.8334	240.493	341.65	0.584795
Communications, Journalism and Media Studies	24	33	43.5279	44.7929	254.792	311.667	0.578947
Computer Science, Information Technology, Information Sciences	44	128	45.9824	43.6451	324.318	350.078	0.744186
Dentistry	7	16	47.4135	46.8567	337.857	324.375	0.695652
Design	13	23	49.3984	42.7853	247.308	211.304	0.638889
Earth Sciences	15	65	41.7814	47.6474	353.333	416.231	0.8125
Ecology, Evolution and Behaviour	42	93	38.9583	41.4529	309.524	383.656	0.688889
Economics	24	82	42.5935	43.9225	298.542	381.341	0.773585
Education	274	129	49.8123	50.8604	189.27	250.814	0.320099
Engineering and Technology	28	196	37.5012	42.498	334.107	379.566	0.875
English Language and Literature	39	30	46.4975	51.0833	348.718	419.167	0.434783
Foreign Languages and Linguistics	51	57	44.831	46.4797	267.255	302.895	0.527778
History, History of Art, Classics and Curatorial Studies	48	69	44.7232	48.0119	365.833	387.754	0.589744
Human Geography	18	26	43.2376	42.4262	344.444	397.885	0.590909
Law	54	67	45.265	46.6951	310.741	408.955	0.553719
Management, Human Resources, Industrial Relations and Other Businesses	75	130	45.4375	46.434	324	322.5	0.634146
Maori Knowledge and Development	45	35	46.6004	42.9389	196.778	242.714	0.4375
Marketing and Tourism	40	65	40.7797	45.4783	271.625	340.154	0.619048
Molecular, Cellular and Whole Organism Biology	78	124	38.8266	43.542	276.09	330.605	0.613861
Music, Literary Arts and Other Arts	34	49	44.0335	45.0412	346.176	363.061	0.590361
Nursing	51	6	51.2052	47.7213	213.431	292.5	0.105263
Other Health Studies (including Rehabilitation Therapies)	71	35	43.1163	48.1585	234.296	327.286	0.330189
Pharmacy	10	11	37.5671	45.4033	291	397.727	0.52381
Philosophy	10	25	42.7409	45.5667	344	415.8	0.714286
Physics	4	65	33.4381	40.2365	213.75	371.923	0.942029
Political Science, International Relations and Public Policy	21	45	40.7474	45.8056	320.952	383.889	0.681818
Psychology	56	69	42.1194	42.6393	286.607	355.072	0.552
Public Health	66	56	44.6917	47.9514	278.182	347.232	0.459016
Pure and Applied Mathematics	9	59	43.6292	42.8128	231.111	381.441	0.867647
Religious Studies and Theology	4	13	48.7649	44.7431	315	405	0.764706
Sociology, Social Policy, Social Work, Criminology & Gender Studies	71	40	47.1098	48.1067	300.845	332.125	0.36036
Sport and Exercise Science	17	43	41.9356	43.0551	184.118	271.279	0.716667
Statistics	16	37	38.9454	46.3657	330.312	358.919	0.698113
Theatre and Dance, Film, Television and Multimedia	16	18	41.3524	46.3555	264.688	286.389	0.529412
Veterinary Studies and Large Animal Science	19	31	38.4606	45.8613	213.684	368.065	0.62
Visual Arts and Crafts	22	29	45.075	43.6151	292.727	348.448	0.568627

### Sheet: 2012
	N		Age		Score		pMen
Discipline	Female	Male	Female	Male	Female	Male
Accounting and Finance	52	130	46.6712	49.9676	315.481	360.346	0.714286
Agriculture and Other Applied Biological Sciences	38	124	43.9647	52.5427	321.053	419.315	0.765432
Anthropology and Archaeology	43	37	49.6202	53.7213	436.047	477.703	0.4625
Architecture, Design, Planning, Surveying	41	72	48.1325	52.7111	410.488	385.903	0.637168
Biomedical	138	181	42.6643	48.1809	373.949	445.276	0.567398
Chemistry	48	131	39.8974	48.4368	392.188	446.87	0.731844
Clinical Medicine	78	183	49.5034	53.591	379.551	419.699	0.701149
Communications, Journalism and Media Studies	37	53	47.748	49.5622	349.189	391.981	0.588889
Computer Science, Information Technology, Information Sciences	48	218	49.4436	48.6458	362.188	394.037	0.819549
Dentistry	15	27	51.21	49.8251	374.667	471.111	0.642857
Design	33	42	46.5857	43.7082	415.606	380.952	0.56
Earth Sciences	39	119	43.5567	49.497	376.795	438.235	0.753165
Ecology, Evolution and Behaviour	78	185	42.0216	47.0035	396.859	478.919	0.703422
Economics	35	113	44.2805	48.979	335	427.611	0.763514
Education	377	180	54.8947	54.6409	341.326	387.889	0.32316
Engineering and Technology	60	378	41.5894	46.9145	381.833	430.847	0.863014
English Language and Literature	43	39	49.7637	54.5817	411.163	410	0.47561
Foreign Languages and Linguistics	91	66	50.6003	51.2767	372.363	412.803	0.420382
History, History of Art, Classics and Curatorial Studies	56	97	49.8613	51.9126	415.357	440.825	0.633987
Human Geography	27	42	46.6115	49.7097	402.407	499.286	0.608696
Law	82	110	48.3101	51.8271	418.476	457.682	0.572917
Management, Human Resources, Industrial Relations and Other Businesses	111	143	51.1162	52.542	379.459	380.839	0.562992
Marketing and Tourism	57	92	45.3503	51.1529	344.737	397.011	0.61745
Molecular, Cellular and Whole Organism Biology	138	199	41.6423	48.0888	323.297	408.819	0.590504
Music, Literary Arts and Other Arts	33	74	50.1969	51.6415	411.515	417.432	0.691589
Nursing	58	13	54.0143	49.0799	294.914	331.154	0.183099
Other Health Studies (including Rehabilitation Therapies)	103	55	47.3547	51.3887	309.466	372.364	0.348101
Pharmacy	23	20	46.6144	44.38	370.87	425.25	0.465116
Philosophy	17	45	46.6248	51.2946	417.059	480.667	0.725806
Physics	15	96	43.8096	47.9815	449	474.896	0.864865
Political Science, International Relations and Public Policy	41	63	45.3877	53.1085	440.366	436.905	0.605769
Psychology	123	117	45.6606	51.4977	399.472	477.735	0.4875
Public Health	165	122	47.0148	51.2173	345.303	411.639	0.425087
Pure and Applied Mathematics	17	108	47.4449	49.6449	411.765	477.593	0.864
Religious Studies and Theology	5	20	51.3763	48.4692	411	429.5	0.8
Sociology, Social Policy, Social Work, Criminology & Gender Studies	99	63	49.9275	50.805	375	387.698	0.388889
Sport and Exercise Science	15	38	39.7871	42.852	279	355.921	0.716981
Statistics	21	59	46.716	49.7428	370	405.424	0.7375
Theatre and Dance, Film, Television and Multimedia	25	26	44.7285	51.7515	445.8	390	0.509804
Veterinary Studies and Large Animal Science	26	32	41.6856	50.8463	330	446.719	0.551724
Visual Arts and Crafts	35	44	47.5867	50.7016	446.571	437.045	0.556962
M?ori Knowledge and Development	72	49	48.1857	50.318	364.861	398.469	0.404959

### Sheet: 2018
	N		Age		Score		pMen
Discipline	Female	Male	Female	Male	Female	Male
Accounting and Finance	82	133	46.0431	49.0736	330.61	380.977	0.618605
Agriculture and Other Applied Biological Sciences	75	143	44.4676	53.2529	363.733	438.531	0.655963
Anthropology and Archaeology	42	30	47.544	53.0773	427.143	457.667	0.416667
Architecture, Design, Planning, Surveying	50	82	49.2145	52.3861	416	407.927	0.621212
Biomedical	268	249	41.4868	47.3008	326.828	409.96	0.481625
Chemistry	70	150	40.1056	46.773	353.286	425	0.681818
Clinical Medicine	117	202	48.493	53.7306	376.41	436.089	0.633229
Communications, Journalism and Media Studies	52	60	50.2348	49.548	383.462	400	0.535714
Computer Science, Information Technology, Information Sciences	59	232	47.2527	47.2963	403.898	419.741	0.797251
Dentistry	21	31	46.0732	50.1486	310.476	407.097	0.596154
Design	43	48	46.879	48.9387	415.116	413.75	0.527473
Earth Sciences	59	127	45.7539	47.6805	413.39	483.386	0.682796
Ecology, Evolution and Behaviour	96	167	43.0584	47.5114	426.458	495.269	0.634981
Economics	39	105	45.2695	49.2698	330.256	415.429	0.729167
Education	338	141	55.8281	54.3982	340.473	392.199	0.294363
Engineering and Technology	73	491	42.1341	46.3928	380.685	429.267	0.870567
English Language and Literature	41	34	49.7469	53.2946	490.976	489.706	0.453333
Foreign Languages and Linguistics	77	49	49.9702	52.3901	420.779	417.551	0.388889
History, History of Art, Classics and Curatorial Studies	62	85	50.6636	53.8561	447.903	464	0.578231
Human Geography	41	36	43.7655	51.3383	406.098	483.889	0.467532
Law	90	107	48.251	52.2675	437.333	441.215	0.543147
Management, Human Resources, Industrial Relations and Other Businesses	121	143	50.0388	51.2018	390.992	402.797	0.541667
Maori Knowledge and Development	84	55	48.4665	49.7103	420.119	412.364	0.395683
Marketing and Tourism	78	89	46.0309	50.7975	334.615	402.584	0.532934
Molecular, Cellular and Whole Organism Biology	118	150	41.9587	47.351	344.576	433.333	0.559701
Music, Literary Arts and Other Arts	47	79	48.8768	49.7708	465.532	448.228	0.626984
Nursing	78	14	55.2979	54.8272	298.333	345	0.152174
Other Health Studies (including Rehabilitation Therapies)	141	61	49.9514	50.9012	344.326	362.623	0.30198
Pharmacy	26	22	46.6334	48.0168	431.154	455	0.458333
Philosophy	16	43	48.7305	51.0464	486.875	526.977	0.728814
Physics	23	115	42.0506	45.7458	436.522	460.957	0.833333
Political Science, International Relations and Public Policy	53	66	48.2639	51.8867	403.208	441.515	0.554622
Psychology	139	118	46.1333	50.9334	414.46	477.966	0.459144
Public Health	238	117	47.6342	50.6213	359.076	413.504	0.329577
Pure and Applied Mathematics	24	105	45.3023	48.9212	460	477.238	0.813953
Religious Studies and Theology	7	19	46.5831	52.1051	324.286	506.842	0.730769
Sociology, Social Policy, Social Work, Criminology & Gender Studies	108	74	52.0326	52.5993	390.648	427.162	0.406593
Sport and Exercise Science	26	48	43.2695	44.3808	346.538	415	0.648649
Statistics	28	48	43.6471	48.2319	378.929	426.042	0.631579
Theatre and Dance, Film, Television and Multimedia	36	27	48.2721	49.1023	475.556	424.815	0.428571
Veterinary Studies and Large Animal Science	32	27	39.7461	51.6369	305	440.37	0.457627
Visual Arts and Crafts	43	46	49.79	52.1976	489.07	481.304	0.516854
Pacific Research	36	13	51.13	48.2154	383.056	386.923	0.265306
