## Supplementary material for "Female-dominated disciplines have lower evaluated research quality and funding success rates, for men and women": Table E2

### Sheet: PBRF 2006
Score ~ Age + (1|Institute) + f(pmen, Gender)
	Model PBRF1		Model PBRF2		Model PBRF3
Coefficient	beta	p-value	beta	p-value	beta	p-value
(Intercept)	188.895	3.82565e-31	19.2431	0.339165	35.6132	0.101468
Age	3.38381	1.14369e-41	4.09901	1.67279e-59	4.12158	4.74193e-60
Gender_Female	-73.4674	2.28131e-47	-48.944	1.45327e-20	-83.8653	5.75193e-06
pMen			212.254	1.43585e-40	185.236	1.002e-18
Gender_Female:pMen					60.4372	0.0487006
R-squared (%)	11.1017		14.8524		14.9313
AIC	53607		53431.1		53429.2
Delta AIC	177.749		1.88583		0

### Sheet: PBRF 2012
Score ~ Age + (1|Institute) + f(pmen, Gender)
	Model PBRF1		Model PBRF2		Model PBRF3
Coefficient	beta	p-value	beta	p-value	beta	p-value
(Intercept)	272.866	1.27176e-65	189.152	1.53197e-25	200.987	1.36017e-26
Age	2.77906	4.55151e-69	3.05251	2.17839e-81	3.07618	2.54351e-82
Gender_Female	-49.9279	1.79826e-47	-36.9559	4.02686e-24	-65.2994	3.76155e-07
pMen			107.453	1.42129e-23	87.4079	2.4785e-10
Gender_Female:pMen					49.1169	0.0213926
R-squared (%)	12.0856		13.4209		13.4907
AIC	83350.6		83252.5		83249.2
Delta AIC	101.428		3.29492		0

### Sheet: PBRF 2018
Score ~ Age + (1|Institute) + f(pmen, Gender)
	Model PBRF1		Model PBRF2		Model PBRF3
Coefficient	beta	p-value	beta	p-value	beta	p-value
(Intercept)	252.509	3.24434e-88	171.26	5.15585e-32	186.591	2.85358e-34
Age	3.48543	1.52938e-130	3.76238	2.08575e-148	3.78696	4.69311e-150
Gender_Female	-46.467	4.05288e-47	-33.3711	1.20774e-22	-68.695	1.04429e-09
pMen			109.074	2.69967e-27	82.0287	2.6067e-10
Gender_Female:pMen					65.2838	0.000986068
R-squared (%)	13.3466		14.6971		14.8217
AIC	94644.5		94529.3		94520.5
Delta AIC	123.984		8.8542		0

### Sheet: ARC
logit(P(grant success)) ~ f(year, gender, pmen)
	Model ARC1		Model ARC2		Model ARC3
Coefficient	beta	p-value	beta	p-value	beta	p-value
(Intercept)	104.808	5.0645e-42	187.968	1.06848e-27	124.569	1.50295e-220
Gender_Male	23.9326	0.0075572	38.2922	4.46082e-05	0.0639574	0.210677
Year	-0.0525582	7.73956e-43	-0.0939416	4.83693e-28	-0.0624726	7.14332e-225
Gender_Male:Year	-0.0118453	0.00774364	-0.0189922	4.53849e-05
pMen			-141.649	1.5597e-07	0.370003	1.66469e-07
Year:pMen			0.0704945	1.4573e-07
Gender_Male:pMen					-0.043513	0.599456
AIC	5593.12		5485.64		5517.99
Delta AIC	107.48		0		32.3514

### Sheet: CIHR
logit(P(grant success)) ~ f(time, gender, pmen)
	Model CIHR1		Model CIHR2		Model CIHR3		Model CIHR4
Coefficient	beta	p-value	beta	p-value	beta	p-value	beta	p-value
(Intercept)	-1.69468	0	-2.02784	1.32961e-119	-2.01987	1.35623e-98	-2.01668	2.81348e-116
Gender_Male	0.138014	0.00028146	0.08921	0.0247698	0.0891866	0.0248113	0.0717172	0.101928
Time_Post 2014	-0.306091	4.08736e-12	-0.314409	1.13333e-12	-0.359555	0.118518	-0.37817	3.58553e-06
pMen			0.55426	3.39323e-05	0.542273	0.000214177	0.555167	3.30492e-05
Time_Post 2014:pMen					0.0665386	0.841636
Gender_Male:Time_Post 2014							0.0907874	0.349486
AIC	149.792		134.381		136.341		135.5
Delta AIC	15.4113		0		1.96002		1.11916

### Sheet: EIGE
logit(P(grant success)) ~ (1|Country) + f(gender, pmen)
	Model EIGE1		Model EIGE2		Model EIGE3
Coefficient	beta	p-value	beta	p-value	beta	p-value
(Intercept)	-1.12275	1.44035e-19	-1.72918	1.20824e-36	-1.63505	2.23027e-30
Gender_Male	0.109958	1.28122e-15	0.0748136	3.89128e-08	-0.0696603	0.327964
pMen			1.05997	3.9779e-40	0.895096	8.58943e-16
Gender_Male:pMen					0.244735	0.0394356
AIC	2802.17		2609.44		2606.06
Delta AIC	196.102		3.37251		0
