## Supplementary material for "Female-dominated disciplines have lower evaluated research quality and funding success rates, for men and women": Table E3

### Sheet: Bibliometrics - 1 var
Score ~ Age + Gender + log(Bibliometric)
	Model 1		Model 2		Model 3		Model 4		Model 5		Model 6
Coefficient	beta	p-value	beta	p-value	beta	p-value	beta	p-value	beta	p-value	beta	p-value
(Intercept)	354.009	5.38114e-19	189.265	4.53006e-08	328.878	2.12327e-17	345.613	3.48407e-19	273.581	2.54493e-11	269	7.96442e-15
Age	1.59606	0.0303932	2.10189	0.000675605	2.07403	0.00415136	1.97744	0.00603388	2.02156	0.00501373	1.90257	0.00279719
Gender_Male	30.4771	0.041821	-0.467052	0.970601	23.3274	0.109685	25.3084	0.0817627	25.0847	0.0842072	3.75897	0.773396
lgOutputs			152.768	4.12431e-31
lgSNIPPerOutput					170.63	1.42427e-06
lgFWCIPerOutput							69.5895	1.05498e-06
lgCitesPerOutput									62.7309	7.08662e-07
lgWeightedOutputs											148.082	5.2924e-26
R-squared (%)	2.41241		32.4669		8.42613		8.5707		8.7622		28.0147
AIC	4697.57		4563.36		4676.03		4675.45		4674.67		4586.98
Delta AIC	134.209		0		112.675		112.091		111.315		23.6226

### Sheet: Bibliometrics - 2 var
Score ~ Age + Gender + log(Noutputs) + log(bibliometric)
	Model 1		Model 2		Model 3		Model 4		Model 5
Coefficient	beta	p-value	beta	p-value	beta	p-value	beta	p-value	beta	p-value
(Intercept)	189.265	4.53006e-08	189.809	4.25367e-08	191.234	4.41217e-08	193.749	5.65972e-08	200.191	1.92822e-08
Age	2.10189	0.000675605	2.16127	0.000526039	2.12631	0.000623563	2.06945	0.000874108	2.07878	0.00076699
Gender_Male	-0.467052	0.970601	-0.734809	0.953802	-0.404955	0.974538	-0.640752	0.959729	-0.880454	0.944573
lgOutputs	152.768	4.12431e-31	148.713	4.27609e-26	150.275	7.13335e-26	156.409	1.0064e-25	124.558	5.6959e-07
lgSNIPPerOutput			25.9893	0.423957
lgFWCIPerOutput					5.96109	0.654096
lgCitesPerOutput							-6.56044	0.594891
lgWeightedOutputs									33.9613	0.187032
R-squared (%)	32.4669		32.5853		32.5041		32.5193		32.7887
AIC	4563.36		4564.71		4565.15		4565.07		4563.59
Delta AIC	0		1.35103		1.7962		1.71296		0.232893

### Sheet: Score - outputs, pMen
Score ~ Age + lg(Noutputs) + pmen*Gender
Coefficient	beta	p-value
(Intercept)	104.508	0.0287614
Age	2.28745	0.000272398
Gender_Male	105.194	0.0126655
pMen	140.404	0.012206
lgOutputs	153.581	4.2167e-29
Gender_Male:pMen	-186.577	0.00689803
R-squared (%)	33.8858
